# Thymosin β4 preserves vascular smooth muscle phenotype in atherosclerosis via regulation of Low Density Lipoprotein Related Protein 1 (LRP1)

**DOI:** 10.1101/2021.11.30.470548

**Authors:** Sonali Munshaw, Andia Redpath, Benjamin Pike, Nicola Smart

## Abstract

**Objective:** Atherosclerosis is a progressive, degenerative vascular disease and a leading cause of morbidity and mortality. In response to endothelial damage, platelet derived growth factor (PDGF)-BB induced phenotypic modulation of medial smooth muscle cells (VSMCs) promotes atherosclerotic lesion formation and destabilisation of the vessel wall. VSMC sensitivity to PDGF-BB is determined by endocytosis of Low density lipoprotein receptor related protein 1 (LRP1)-PDGFRβ complexes to balance receptor recycling with lysosomal degradation. Consequently, LRP1 is implicated in various arterial diseases. Having identified Tβ4 as a regulator of LRP1-mediated endocytosis to protect against aortic aneurysm, we sought to determine whether Tβ4 may additionally function to protect against atherosclerosis, by regulating LRP1-mediated growth factor signalling.

**Approach and Results:** By single cell transcriptomic analysis, *Tmsb4x*, encoding Tβ4, strongly correlated with contractile gene expression and was significantly down-regulated in cells that adopted a modulated phenotype in atherosclerosis. We assessed susceptibility to atherosclerosis of global Tβ4 knockout mice using the ApoE^-/-^ hypercholesterolaemia model. Inflammation, elastin integrity, VSMC phenotype and signalling were analysed in the aortic root and descending aorta. Tβ4KO; ApoE^-/-^ mice develop larger atherosclerotic plaques than control mice, with medial layer degeneration characterised by accelerated VSMC phenotypic modulation. Defects in Tβ4KO; ApoE^-/-^ mice phenocopied those in VSMC-specific LRP1 nulls and, moreover, were underpinned by hyperactivated LRP1-PDGFRβ signalling.

**Conclusions:** We identify an atheroprotective role for endogenous Tβ4 in maintaining differentiated VSMC phenotype via LRP1-mediated PDGFRβ signalling.
