## Supplementary material for "Thymosin β4 preserves vascular smooth muscle phenotype in atherosclerosis via regulation of Low Density Lipoprotein Related Protein 1 (LRP1)": Online Table I

### Sheet: ModSMC_vs_ContSMC
	p_val	avg_log2FC	pct.1	pct.2	p_val_adj
Actg2	1.18447e-40	-1.1846	0.433	0.711	2.1292e-36
Sparcl1	2.75561e-64	-1.1652	0.425	0.811	4.95348e-60
Hspa1a	1.04021e-21	-1.11738	0.702	0.853	1.86988e-17
Optc	1.16251e-65	-0.947371	0.51	0.848	2.08974e-61
Efhd1	2.31989e-56	-0.895402	0.338	0.719	4.17024e-52
Sost	1.57209e-55	-0.888693	0.787	0.971	2.826e-51
Ppp1r14a	5.19524e-77	-0.851796	0.856	0.99	9.33897e-73
Cnn1	8.97911e-95	-0.8322	0.921	0.999	1.61408e-90
Lmcd1	2.07277e-35	-0.83205	0.675	0.875	3.72601e-31
Wif1	9.15889e-34	-0.815976	0.256	0.549	1.6464e-29
Acta2	7.37226e-137	-0.813991	0.998	1	1.32524e-132
Synpo2	3.15161e-54	-0.810102	0.575	0.856	5.66533e-50
Sgcg	3.97815e-53	-0.772617	0.488	0.841	7.15112e-49
Pdlim1	1.85535e-49	-0.753631	0.638	0.873	3.33519e-45
Npr1	1.50135e-39	-0.753409	0.177	0.498	2.69884e-35
Hspb1	7.40835e-23	-0.747862	0.96	0.993	1.33172e-18
Ckb	1.03112e-24	-0.737094	0.575	0.757	1.85353e-20
Myh11	8.43122e-75	-0.7332	0.919	0.998	1.5156e-70
Sh3bgr	3.69688e-58	-0.717268	0.756	0.967	6.64552e-54
Csrp1	5.63224e-71	-0.709224	0.954	0.999	1.01245e-66
Dstn	4.11006e-124	-0.697225	1	1	7.38824e-120
Tes	1.04785e-36	-0.695133	0.083	0.375	1.88361e-32
Mcam	3.36032e-41	-0.689537	0.467	0.781	6.0405e-37
Tpm2	4.19349e-85	-0.678167	0.983	1	7.53822e-81
Pdlim4	5.83512e-37	-0.672029	0.3	0.605	1.04892e-32
Myl9	8.81293e-93	-0.668853	0.988	1	1.58421e-88
Flna	5.7848e-77	-0.666122	0.946	0.999	1.03988e-72
Msrb1	2.43947e-39	-0.65619	0.777	0.929	4.38519e-35
Tinagl1	1.33416e-44	-0.639759	0.656	0.912	2.39829e-40
Ptprz1	4.92421e-33	-0.635334	0.162	0.459	8.85176e-29
1190005I06Rik	1.33199e-33	-0.615471	0.404	0.702	2.39439e-29
Npnt	2.0398e-40	-0.611585	0.717	0.944	3.66674e-36
Rock1	8.86527e-41	-0.611145	0.792	0.933	1.59362e-36
Postn	1.00588e-45	-0.597696	0.74	0.976	1.80816e-41
Hacd1	1.63685e-40	-0.591955	0.704	0.894	2.9424e-36
Anxa3	1.08363e-27	-0.586659	0.462	0.709	1.94793e-23
Tuba1a	2.32212e-19	0.586915	0.881	0.814	4.17425e-15
Phlda1	8.79424e-14	0.587702	0.275	0.144	1.58085e-09
Adamts2	1.53226e-14	0.589974	0.623	0.494	2.7544e-10
Bst2	1.03887e-13	0.596358	0.427	0.289	1.86747e-09
Ly6e	1.06468e-23	0.607267	0.113	0.017	1.91387e-19
Clec11a	2.38822e-24	0.622907	0.25	0.088	4.29306e-20
C1ra	1.33812e-42	0.626716	0.346	0.103	2.4054e-38
Gas6	1.19887e-11	0.646293	0.913	0.898	2.15508e-07
Col3a1	2.39824e-23	0.648925	0.965	0.981	4.31107e-19
Dbp	8.14794e-24	0.649466	0.488	0.261	1.46467e-19
Emp1	1.10648e-33	0.652277	0.231	0.055	1.98901e-29
Maff	2.1157e-18	0.653811	0.412	0.247	3.80318e-14
Itgbl1	6.69989e-28	0.65655	0.704	0.513	1.20437e-23
Col8a1	1.08679e-58	0.659859	0.219	0.019	1.95362e-54
Nfkbia	6.49966e-13	0.660246	0.756	0.693	1.16838e-08
Meg3	3.25386e-16	0.660987	0.777	0.651	5.84915e-12
Fbln5	2.48206e-28	0.669713	0.981	0.993	4.46176e-24
Neat1	1.03972e-11	0.684844	0.604	0.5	1.869e-07
Ccnl1	4.53835e-17	0.688394	0.533	0.389	8.15815e-13
Tmem176a	1.58359e-59	0.690132	0.281	0.042	2.84667e-55
Timp2	1.36558e-36	0.693177	0.929	0.89	2.45477e-32
Fst	4.84128e-28	0.723579	0.175	0.038	8.70268e-24
Arhgdib	9.93027e-52	0.731159	0.379	0.104	1.78507e-47
Ptn	6.12647e-33	0.731752	0.144	0.018	1.10129e-28
Ppp1r15a	1.18393e-20	0.733147	0.619	0.461	2.12823e-16
Mgst1	1.07013e-33	0.736767	0.558	0.306	1.92366e-29
Ier3	3.6806e-14	0.756522	0.531	0.382	6.61625e-10
Jun	9.41634e-20	0.769637	0.89	0.861	1.69268e-15
Col14a1	1.13706e-33	0.781418	0.56	0.318	2.04397e-29
Abi3bp	4.21538e-41	0.810763	0.656	0.391	7.57757e-37
Glul	3.03834e-32	0.830293	0.665	0.456	5.46173e-28
Smoc1	9.43548e-23	0.844612	0.531	0.347	1.69612e-18
Ifi27l2a	2.21383e-07	0.845864	0.14	0.07	0.00397959
Cpxm2	9.65318e-57	0.846348	0.212	0.019	1.73526e-52
Gadd45b	4.55866e-28	0.86743	0.61	0.392	8.19466e-24
Fosb	4.48153e-22	0.887049	0.571	0.394	8.056e-18
Bhlhe40	3.68977e-63	0.89314	0.302	0.047	6.63273e-59
Atf3	8.28473e-12	0.901296	0.565	0.483	1.48926e-07
Col1a1	6.61357e-42	0.903402	0.969	0.931	1.18885e-37
Timp1	1.18536e-25	0.910476	0.277	0.102	2.13081e-21
Cp	1.03412e-78	0.918228	0.335	0.042	1.85893e-74
Thbs1	9.85423e-40	0.918264	0.158	0.015	1.7714e-35
Cst3	2.31378e-72	0.919425	0.998	1	4.15925e-68
Crispld2	1.02754e-40	0.921505	0.721	0.487	1.8471e-36
Zfp36	6.06673e-30	0.923317	0.606	0.398	1.09056e-25
Ifit3	8.30504e-19	0.934875	0.1	0.017	1.49291e-14
Tsc22d3	3.58557e-27	0.93607	0.365	0.17	6.44542e-23
Cebpb	4.66565e-20	0.93912	0.746	0.632	8.38697e-16
Id3	1.29052e-41	0.9634	0.969	0.938	2.31984e-37
Cxcl12	3.89825e-31	0.977543	0.704	0.492	7.00749e-27
Mmp2	1.22828e-51	0.979376	0.371	0.105	2.20796e-47
Ccdc80	1.12639e-47	0.988083	0.862	0.71	2.0248e-43
Ecrg4	2.07248e-12	0.988329	0.187	0.084	3.72549e-08
Fxyd6	4.31029e-71	0.990178	0.248	0.018	7.74818e-67
Igf1	2.32586e-81	1.01961	0.275	0.018	4.18096e-77
Gpx3	2.42365e-25	1.02181	0.106	0.012	4.35676e-21
Fos	4.97665e-30	1.02374	0.913	0.899	8.94603e-26
Isg15	9.50308e-11	1.03802	0.138	0.056	1.70827e-06
Dpt	1.96508e-45	1.04288	0.129	0.003	3.53243e-41
Cd34	4.81202e-100	1.07036	0.4	0.047	8.65009e-96
Comp	1.33865e-11	1.08569	0.113	0.038	2.40636e-07
Mt1	1.16054e-31	1.08833	0.962	0.981	2.08618e-27
Vcam1	4.28759e-42	1.10274	0.279	0.065	7.70737e-38
Ftl1	5.16468e-63	1.11239	0.969	0.934	9.28404e-59
Hes1	5.55908e-39	1.11407	0.585	0.331	9.993e-35
Klf4	2.8378e-23	1.11566	0.49	0.303	5.10123e-19
Frzb	6.4219e-57	1.14091	0.383	0.1	1.1544e-52
Serping1	1.83426e-57	1.16012	0.852	0.618	3.29726e-53
Ier2	6.30338e-50	1.18751	0.763	0.512	1.1331e-45
Gsn	0.513994	1.20094	0.931	0.972	1
Tmem176b	3.40729e-108	1.2035	0.544	0.109	6.12495e-104
Socs3	3.78092e-31	1.23195	0.454	0.227	6.79658e-27
Pcolce	9.66349e-72	1.24426	0.533	0.175	1.73711e-67
Sncg	2.06972e-20	1.26937	0.383	0.211	3.72053e-16
Igfbp4	7.02813e-58	1.27157	0.738	0.437	1.26338e-53
Nr4a1	1.90219e-26	1.2919	0.535	0.337	3.41937e-22
Egr1	3.43998e-53	1.32315	0.798	0.575	6.18371e-49
Ifitm3	1.57729e-78	1.32518	0.948	0.836	2.83533e-74
Mgp	8.50961e-40	1.38992	0.994	0.998	1.52969e-35
Tnnt2	4.03774e-23	1.48465	0.644	0.48	7.25824e-19
Klf2	6.18687e-44	1.50034	0.74	0.527	1.11215e-39
Mt2	4.49125e-36	1.51561	0.829	0.718	8.07348e-32
Fbln1	6.12587e-94	1.5885	0.429	0.07	1.10119e-89
Cfh	4.44752e-61	1.62691	0.804	0.54	7.99486e-57
Serpinf1	1.87412e-106	1.76646	0.433	0.056	3.36891e-102
Junb	4.91272e-76	1.82154	0.86	0.64	8.8311e-72
Lum	7.11346e-166	3.55999	0.537	0.046	1.27872e-161
Dcn	1.31894e-147	4.1037	0.623	0.115	2.37092e-143
