## Supplementary material for "Thymosin β4 preserves vascular smooth muscle phenotype in atherosclerosis via regulation of Low Density Lipoprotein Related Protein 1 (LRP1)": Online Table II

### Sheet: ModSMC_8week_vs_Baseline
	p_val	avg_log2FC	pct.1	pct.2	p_val_adj
Spp1	5.79292e-29	4.50579	0.265	0.027	1.04133e-24
Lcn2	3.40046e-39	2.71746	0.289	0.004	6.11267e-35
Mmp3	9.68709e-13	2.54987	0.168	0.038	1.74135e-08
C3	2.36286e-41	1.8025	0.321	0.013	4.24747e-37
Prg4	8.80142e-23	1.77913	0.201	0.015	1.58214e-18
Timp1	2.36957e-37	1.77406	0.591	0.277	4.25953e-33
Vcam1	2.18077e-39	1.76459	0.612	0.279	3.92016e-35
Cytl1	6.36325e-09	1.75619	0.134	0.037	0.000114386
Serpina3n	1.42414e-40	1.67541	0.366	0.044	2.56003e-36
Clu	1.47421e-34	1.64887	0.911	0.865	2.65004e-30
Ecrg4	6.05735e-08	1.6305	0.31	0.187	0.00108887
Cxcl1	1.08702e-22	1.62719	0.286	0.062	1.95403e-18
Lum	2.70734e-31	1.57359	0.804	0.537	4.86672e-27
Comp	1.15186e-06	1.43709	0.217	0.113	0.0207059
Wdr89	6.93894e-79	1.27536	0.912	0.631	1.24734e-74
Dcn	1.96919e-23	1.24088	0.82	0.623	3.53981e-19
Gm42418	2.73876e-15	1.17176	0.564	0.356	4.92319e-11
Ly6a	1.91634e-16	1.11295	0.156	0.015	3.44481e-12
Gas6	1.87291e-25	1.07609	0.942	0.913	3.36674e-21
Nfkbia	1.36849e-28	1.06489	0.881	0.756	2.45999e-24
Rps27rt	4.66305e-71	1.05595	0.949	0.813	8.38229e-67
Mt2	8.34394e-15	1.01207	0.876	0.829	1.49991e-10
Gm12840	1.7933e-17	1.00411	0.686	0.492	3.22364e-13
Cp	3.59735e-27	0.922526	0.626	0.335	6.4666e-23
Mgp	2.87464e-18	0.87008	0.999	0.994	5.16746e-14
Cd74	8.1591e-12	0.859207	0.186	0.052	1.46668e-07
Scara3	1.74143e-24	0.853769	0.533	0.263	3.1304e-20
Tmem176a	2.20054e-25	0.840281	0.565	0.281	3.95569e-21
Frzb	2.3644e-21	0.833544	0.635	0.383	4.25024e-17
Fn1	0.0021436	0.827887	0.562	0.515	1
Tmem176b	1.2181e-29	0.812309	0.771	0.544	2.18965e-25
Uba52	1.38806e-32	0.803711	0.72	0.442	2.49518e-28
Lgals3	1.46844e-07	0.784047	0.29	0.167	0.00263967
C4b	2.31186e-21	0.77579	0.35	0.108	4.1558e-17
Ifi27l2a	0.00770203	0.762255	0.195	0.14	1
Fxyd5	4.12289e-09	0.738958	0.427	0.292	7.4113e-05
1110008P14Rik	1.97557e-12	0.738271	0.512	0.356	3.55128e-08
Itih4	9.35664e-06	0.736615	0.644	0.571	0.168195
Fosb	2.67053e-10	0.730932	0.698	0.571	4.80054e-06
Cxcl12	2.50017e-10	0.726085	0.775	0.704	4.49431e-06
Rps28	3.34672e-68	0.710454	0.988	0.983	6.01606e-64
Cd302	1.46762e-17	0.687779	0.619	0.413	2.63819e-13
Rpl15	7.1578e-46	0.679937	0.976	0.933	1.28669e-41
Cfh	4.23955e-20	0.676347	0.909	0.804	7.62101e-16
H2-Ab1	9.43505e-10	0.670944	0.201	0.073	1.69604e-05
Ifitm3	1.85099e-27	0.668064	0.978	0.948	3.32734e-23
Fbln1	1.30893e-08	0.666232	0.564	0.429	0.000235294
Ier3	3.71995e-11	0.659537	0.673	0.531	6.68698e-07
Tnfrsf11b	6.98826e-07	0.653268	0.351	0.233	0.0125621
Klf4	9.30067e-10	0.644259	0.637	0.49	1.67189e-05
Rps21	7.52198e-50	0.626027	0.987	0.96	1.35215e-45
Crlf1	1.00648e-08	0.621623	0.232	0.11	0.000180925
Pcolce	9.80327e-10	0.620649	0.649	0.533	1.76224e-05
Abi3bp	4.95825e-10	0.608873	0.743	0.656	8.91295e-06
mt-Atp8	1.43195e-24	0.598396	0.525	0.242	2.57408e-20
Nbl1	4.83684e-08	0.594806	0.604	0.492	0.000869471
Cygb	4.08389e-06	0.59388	0.167	0.077	0.0734121
Fth1	1.00296e-24	0.592546	1	0.998	1.80292e-20
Aebp1	5.23501e-17	0.591922	0.923	0.865	9.41046e-13
Gadd45b	1.46953e-08	0.588303	0.707	0.61	0.000264162
Dynll1	1.85493e-37	-0.592039	0.982	0.985	3.33441e-33
Gadd45g	3.26877e-11	-0.594072	0.585	0.708	5.87595e-07
Optc	7.3596e-18	-0.597859	0.284	0.51	1.32296e-13
Eln	5.2969e-12	-0.59816	0.83	0.933	9.52171e-08
Csrp2	4.92732e-27	-0.600443	0.961	0.988	8.85735e-23
Myl6	1.26408e-42	-0.602606	1	0.998	2.27232e-38
Slmap	1.33834e-24	-0.606604	0.676	0.838	2.40579e-20
Zyx	1.11494e-26	-0.617546	0.801	0.9	2.00422e-22
mt-Co1	1.38384e-52	-0.619431	0.988	1	2.4876e-48
Flna	7.72501e-32	-0.620492	0.862	0.946	1.38865e-27
Dstn	8.6702e-37	-0.622541	0.982	1	1.55855e-32
Col18a1	2.53468e-19	-0.629227	0.655	0.825	4.55634e-15
Gm8730	2.65187e-18	-0.633497	0.351	0.579	4.76699e-14
Cpe	2.0688e-37	-0.635581	0.976	0.992	3.71888e-33
Postn	8.54906e-11	-0.639585	0.646	0.74	1.53678e-06
Des	1.28613e-08	-0.642207	0.238	0.381	0.000231194
Gm2000	2.02387e-31	-0.64427	0.192	0.504	3.63812e-27
St5	3.24692e-25	-0.679359	0.475	0.723	5.83667e-21
Sparcl1	2.16389e-10	-0.720119	0.269	0.425	3.88981e-06
Acta2	5.47594e-38	-0.742096	0.994	0.998	9.84354e-34
Cav1	1.29515e-27	-0.749113	0.619	0.81	2.32816e-23
Sh3bgr	8.39081e-30	-0.752447	0.485	0.756	1.50833e-25
Myh11	1.07463e-30	-0.759436	0.732	0.919	1.93175e-26
Rpl10-ps3	4.66721e-31	-0.798861	0.251	0.538	8.38977e-27
Cnn1	4.14476e-31	-0.827434	0.741	0.921	7.45062e-27
Ramp1	4.28637e-37	-0.845427	0.585	0.835	7.70519e-33
Hspb7	2.65698e-38	-0.851684	0.653	0.89	4.77619e-34
Myl9	9.96239e-44	-0.860387	0.945	0.988	1.79084e-39
Tnnt2	6.76455e-12	-0.861223	0.466	0.644	1.216e-07
Rcan2	2.637e-50	-0.903401	0.644	0.865	4.74026e-46
Tcap	1.75121e-12	-0.920294	0.409	0.596	3.14798e-08
Pdlim3	2.59272e-34	-0.984921	0.591	0.846	4.66067e-30
Sost	1.57673e-38	-1.34797	0.497	0.787	2.83434e-34

### Sheet: ModSMC_16week_vs_Baseline
	p_val	avg_log2FC	pct.1	pct.2	p_val_adj
Spp1	1.8298e-156	6.5281	0.787	0.027	3.28924e-152
Ibsp	8.20471e-35	4.24473	0.245	0	1.47488e-30
Cytl1	5.8549e-73	4.20514	0.507	0.037	1.05248e-68
Ecrg4	5.52948e-123	3.76542	0.792	0.187	9.9398e-119
Prg4	3.36976e-90	3.47511	0.548	0.015	6.05748e-86
Lcn2	3.45349e-97	3.41422	0.565	0.004	6.20799e-93
Col2a1	6.72852e-37	3.30007	0.258	0	1.20952e-32
C3	3.6976e-132	2.8897	0.706	0.013	6.6468e-128
Mmp3	1.99527e-28	2.80704	0.272	0.038	3.5867e-24
Fn1	8.92405e-110	2.74368	0.897	0.515	1.60419e-105
Serpina3n	2.53179e-120	2.58536	0.691	0.044	4.55115e-116
Lum	2.16814e-148	2.55552	0.982	0.537	3.89745e-144
Clu	2.38506e-116	2.52306	0.977	0.865	4.28738e-112
Timp1	2.99513e-126	2.49675	0.846	0.277	5.38405e-122
Chad	2.76508e-25	2.33098	0.195	0.006	4.97051e-21
Tnfrsf11b	1.62075e-62	2.30626	0.644	0.233	2.91346e-58
Chil1	9.93132e-15	2.27015	0.115	0.004	1.78525e-10
Fmod	3.36368e-51	2.21775	0.471	0.094	6.04656e-47
Hp	1.06531e-33	2.18185	0.242	0.002	1.91501e-29
Dcn	5.21018e-118	2.18106	0.981	0.623	9.36582e-114
Lgals3	3.54823e-93	2.1444	0.702	0.167	6.37829e-89
Col1a1	9.98871e-36	2.08436	0.96	0.969	1.79557e-31
Vcam1	2.13221e-92	2.04246	0.805	0.279	3.83287e-88
Ly6a	2.89762e-58	1.9518	0.407	0.015	5.20876e-54
Fxyd5	2.22428e-93	1.93837	0.766	0.292	3.99837e-89
Comp	1.05743e-22	1.92514	0.357	0.113	1.90083e-18
Cxcl1	8.65108e-38	1.86428	0.369	0.062	1.55512e-33
Cst3	2.10495e-62	1.83236	1	0.998	3.78386e-58
Frzb	8.79821e-103	1.69801	0.882	0.383	1.58157e-98
Mgp	4.22863e-90	1.61706	1	0.994	7.60138e-86
Scara3	3.70701e-102	1.60406	0.802	0.263	6.66372e-98
Gdf10	7.34746e-45	1.5707	0.405	0.067	1.32078e-40
Rarres1	4.00895e-63	1.47574	0.594	0.162	7.20648e-59
Ltbp2	3.67187e-55	1.46161	0.629	0.235	6.60055e-51
Serpine2	2.81129e-63	1.43888	0.959	0.837	5.05357e-59
Crispld1	9.91148e-57	1.40125	0.495	0.092	1.78169e-52
Col1a2	2.68435e-28	1.34027	0.986	0.983	4.82539e-24
Anxa8	2.66081e-65	1.30761	0.432	0.01	4.78308e-61
Col5a2	1.70445e-48	1.26364	0.809	0.575	3.06392e-44
Acan	7.27941e-42	1.25026	0.39	0.071	1.30855e-37
Sparc	2.39939e-08	1.24215	1	0.998	0.000431315
Crlf1	2.28201e-46	1.23552	0.467	0.11	4.10214e-42
Tnc	5.39158e-53	1.19157	0.437	0.062	9.6919e-49
Npc2	2.16679e-75	1.16404	0.932	0.715	3.89503e-71
Pcolce	2.9935e-61	1.14871	0.85	0.533	5.38111e-57
Tmem176a	3.35395e-78	1.1455	0.787	0.281	6.02905e-74
Nbl1	2.86295e-52	1.14457	0.791	0.492	5.14644e-48
Penk	7.92394e-14	1.13726	0.242	0.085	1.42441e-09
C4b	6.83274e-39	1.13157	0.439	0.108	1.22825e-34
Fzd9	4.11178e-42	1.12394	0.306	0.01	7.39134e-38
Ly6c1	5.79181e-41	1.12019	0.291	0.004	1.04114e-36
Ftl1	3.96333e-109	1.11863	0.999	0.969	7.12449e-105
Mmp2	2.05048e-53	1.09007	0.755	0.371	3.68595e-49
Ank	8.22446e-52	1.0762	0.632	0.244	1.47843e-47
Tgfbi	3.37312e-46	1.06563	0.379	0.037	6.06351e-42
Fth1	6.19658e-53	1.05427	1	0.998	1.1139e-48
S100a4	1.30469e-32	1.0507	0.816	0.604	2.3453e-28
Col6a1	2.93817e-26	1.04798	0.822	0.687	5.28166e-22
Ly6e	5.67751e-53	1.03807	0.541	0.113	1.02059e-48
Col6a3	2.20978e-26	1.01496	0.695	0.483	3.9723e-22
Cox4i2	1.33599e-37	1.00845	0.541	0.21	2.40158e-33
S100b	5.58888e-44	1.00802	0.348	0.029	1.00466e-39
1110008P14Rik	2.56152e-49	1.00249	0.709	0.356	4.6046e-45
Icam1	3.2279e-56	0.986264	0.416	0.029	5.80247e-52
Gas6	7.18856e-14	0.974701	0.918	0.913	1.29222e-09
Ifi27l2a	6.22135e-06	0.970885	0.238	0.14	0.111835
Sdc1	6.35209e-58	0.969854	0.577	0.142	1.14185e-53
Col6a2	1.85861e-23	0.967023	0.765	0.621	3.34103e-19
Sfrp2	0.8689	0.934862	0.41	0.442	1
Ndufa4l2	2.12263e-19	0.934031	0.208	0.035	3.81565e-15
Ppic	1.12992e-38	0.932729	0.816	0.577	2.03115e-34
Prelp	2.92011e-47	0.929425	0.926	0.771	5.2492e-43
Tgfb1	1.54477e-43	0.925242	0.739	0.417	2.77689e-39
Dkk3	1.47288e-34	0.919873	0.856	0.7	2.64765e-30
Lrp1	1.70638e-61	0.91867	0.904	0.629	3.06739e-57
Lrg1	3.87774e-40	0.908352	0.297	0.01	6.97063e-36
Cxcl12	0.00802856	0.902651	0.689	0.704	1
Sfrp4	5.43373e-22	0.88468	0.28	0.071	9.76767e-18
Emp1	3.77679e-48	0.882231	0.633	0.231	6.78916e-44
Slurp1	2.06735e-18	0.877828	0.139	0.002	3.71626e-14
Mxra8	2.67503e-46	0.866376	0.945	0.825	4.80863e-42
Tmem176b	1.33753e-48	0.862682	0.87	0.544	2.40435e-44
Nfkbia	6.57095e-21	0.860573	0.87	0.756	1.18119e-16
Sox9	8.33267e-40	0.855853	0.506	0.146	1.49788e-35
Ctsk	7.26399e-35	0.852304	0.503	0.179	1.30578e-30
Runx1	7.01772e-56	0.837471	0.46	0.056	1.26151e-51
Pth1r	2.91525e-19	0.824727	0.378	0.158	5.24046e-15
Hexa	1.14256e-53	0.821029	0.913	0.702	2.05386e-49
Gas1	1.05228e-19	0.817199	0.521	0.281	1.89157e-15
Cx3cl1	1.72503e-49	0.801222	0.46	0.079	3.10092e-45
S100a10	2.32062e-28	0.799079	0.841	0.621	4.17155e-24
Sdc4	9.17129e-16	0.798935	0.787	0.615	1.64863e-11
Mt2	1.9011e-10	0.787532	0.922	0.829	3.41741e-06
Cd302	9.20727e-51	0.786744	0.79	0.413	1.6551e-46
Metrnl	1.81944e-36	0.778667	0.472	0.144	3.27063e-32
Thbs1	8.47894e-13	0.77172	0.332	0.158	1.52417e-08
Rps12-ps3	1.63535e-51	0.770591	0.823	0.479	2.93971e-47
Phlda1	4.9608e-21	0.76581	0.529	0.275	8.91753e-17
Capg	1.75012e-34	0.760408	0.636	0.335	3.14602e-30
Col27a1	1.97237e-31	0.756562	0.315	0.054	3.54554e-27
Cp	9.89258e-24	0.743332	0.603	0.335	1.77829e-19
Dap	1.69161e-44	0.741333	0.883	0.692	3.04085e-40
Trps1	4.28312e-42	0.731169	0.511	0.144	7.69933e-38
Cst6	2.98702e-27	0.730442	0.215	0.01	5.36948e-23
Gm42418	2.03082e-16	0.723945	0.596	0.356	3.6506e-12
Col3a1	9.40123e-14	0.721086	0.981	0.965	1.68996e-09
Raph1	1.45507e-33	0.717309	0.544	0.223	2.61563e-29
Sncg	2.04407e-33	0.716515	0.729	0.383	3.67442e-29
Efemp1	3.08607e-28	0.715837	0.249	0.025	5.54752e-24
Timp2	5.42966e-50	0.702122	0.988	0.929	9.76036e-46
Aspn	2.00954e-11	0.699995	0.389	0.208	3.61236e-07
Ctgf	3.93642e-09	0.696434	0.728	0.635	7.0761e-05
Srpx2	2.21215e-31	0.693273	0.396	0.11	3.97657e-27
Abi3bp	1.5074e-13	0.688056	0.758	0.656	2.70971e-09
Bpifb1	7.32306e-14	0.684758	0.1	0	1.31639e-09
Sulf2	6.89217e-31	0.684263	0.615	0.306	1.23894e-26
Gda	4.4802e-41	0.682608	0.299	0.008	8.05361e-37
Rpl39	4.68579e-88	0.681209	0.995	0.987	8.42317e-84
Col9a3	3.95353e-20	0.67793	0.151	0.002	7.10686e-16
Fuca1	8.76862e-44	0.672855	0.855	0.59	1.57625e-39
Wif1	0.000144991	0.670346	0.35	0.256	1
Gm10073	1.68195e-44	0.669731	0.781	0.385	3.02347e-40
Pdgfc	1.41521e-36	0.668533	0.478	0.148	2.54398e-32
Sdc3	2.70498e-33	0.663501	0.565	0.24	4.86247e-29
Rpl38	1.61895e-83	0.658648	0.995	0.969	2.91022e-79
Col11a2	4.64161e-21	0.657555	0.153	0	8.34376e-17
Pltp	1.26979e-20	0.654705	0.352	0.135	2.28257e-16
Olfml3	3.83548e-31	0.654654	0.4	0.106	6.89466e-27
Mia	1.03876e-07	0.652351	0.148	0.058	0.00186727
Tnfaip2	3.19655e-32	0.652345	0.229	0	5.74611e-28
Ier3	1.35078e-16	0.650448	0.717	0.531	2.42816e-12
Rps28	8.22792e-76	0.647119	0.99	0.983	1.47905e-71
Col8a1	4.28715e-12	0.641484	0.386	0.219	7.70657e-08
Pde1a	1.71647e-36	0.641243	0.478	0.14	3.08552e-32
Ninj1	9.1508e-27	0.636689	0.744	0.5	1.64495e-22
Cilp2	5.94711e-24	0.634267	0.185	0.006	1.06905e-19
Htra3	9.65982e-21	0.621268	0.708	0.462	1.73645e-16
Rplp1	2.19457e-84	0.617737	0.997	0.988	3.94495e-80
Klf4	4.77492e-20	0.615738	0.719	0.49	8.58339e-16
Ivns1abp	2.22146e-20	0.614299	0.334	0.119	3.9933e-16
Timp3	1.74757e-11	0.612761	0.917	0.921	3.14144e-07
Ppp3ca	1.60345e-26	0.612396	0.595	0.312	2.88237e-22
Fibin	0.031235	0.611563	0.416	0.385	1
Col5a1	9.31253e-19	0.606399	0.518	0.288	1.67402e-14
Enpp2	5.08499e-17	0.604265	0.313	0.121	9.14077e-13
Smoc2	7.40856e-19	0.603092	0.276	0.085	1.33176e-14
Lmo4	4.03986e-22	0.595892	0.838	0.648	7.26205e-18
Tspan4	4.33182e-26	0.593747	0.784	0.517	7.78687e-22
Bok	1.43531e-22	0.590801	0.401	0.146	2.58011e-18
Mafb	5.14434e-17	0.586194	0.265	0.083	9.24746e-13
Gm26532	1.13829e-20	0.586062	0.371	0.144	2.04618e-16
Slco2a1	4.14743e-30	0.585906	0.289	0.042	7.45543e-26
Cthrc1	6.53788e-19	0.585567	0.172	0.017	1.17525e-14
Ddx5	1.07452e-44	-0.58672	0.942	0.977	1.93156e-40
Rbpms2	3.59595e-29	-0.587732	0.165	0.385	6.46407e-25
Calm1	5.34043e-40	-0.588875	0.95	0.973	9.59996e-36
Ntf3	7.98094e-28	-0.589164	0.172	0.408	1.43465e-23
Pxdc1	1.87878e-20	-0.591059	0.337	0.513	3.3773e-16
Atp1a2	2.9644e-28	-0.59305	0.401	0.648	5.32881e-24
Cnn2	1.3042e-29	-0.593308	0.603	0.827	2.34443e-25
Rheb	1.69577e-46	-0.594148	0.83	0.91	3.04831e-42
Map3k7cl	7.53323e-38	-0.594174	0.06	0.277	1.35417e-33
Mapre1	5.35571e-32	-0.594912	0.603	0.756	9.62743e-28
Adamts1	9.48792e-19	-0.595528	0.444	0.629	1.70555e-14
Sept7	9.32676e-35	-0.597904	0.789	0.877	1.67658e-30
Ehd2	6.72217e-33	-0.602079	0.597	0.762	1.20838e-28
Glo1	1.70259e-28	-0.604614	0.522	0.69	3.06057e-24
Igf1	4.14001e-20	-0.606247	0.1	0.275	7.44209e-16
Tprgl	9.51096e-32	-0.606615	0.716	0.823	1.70969e-27
Fdps	2.53442e-30	-0.607427	0.089	0.29	4.55587e-26
Ccdc107	2.09314e-26	-0.611055	0.431	0.623	3.76264e-22
1190005I06Rik	1.0021e-24	-0.611132	0.192	0.404	1.80138e-20
Hsph1	2.8707e-19	-0.611682	0.249	0.412	5.16038e-15
Mrps6	1.15869e-18	-0.612435	0.336	0.485	2.08286e-14
Zbtb16	2.59932e-28	-0.613311	0.218	0.444	4.67254e-24
Cdc42	1.38073e-43	-0.621335	0.846	0.935	2.48201e-39
Klf6	2.2429e-16	-0.625607	0.66	0.729	4.03184e-12
Fstl3	5.83586e-35	-0.626176	0.235	0.506	1.04905e-30
Osr1	8.0704e-19	-0.629733	0.299	0.475	1.45073e-14
Arpc2	4.14557e-56	-0.631791	0.935	0.965	7.45207e-52
Calm3	1.23326e-37	-0.633055	0.709	0.842	2.21691e-33
Svil	9.07547e-31	-0.633057	0.342	0.585	1.63141e-26
Ndn	1.80608e-32	-0.633369	0.132	0.375	3.24661e-28
Ngfrap1	6.42118e-26	-0.634709	0.387	0.579	1.15427e-21
Tmem110	4.34997e-24	-0.635971	0.267	0.465	7.81951e-20
Heyl	8.5136e-35	-0.636384	0.165	0.431	1.53041e-30
Art3	1.17302e-23	-0.637271	0.04	0.183	2.10862e-19
Dusp1	4.65794e-16	-0.637622	0.823	0.879	8.37312e-12
Net1	5.52352e-26	-0.638131	0.245	0.469	9.92908e-22
Plekho1	5.85159e-45	-0.644753	0.119	0.402	1.05188e-40
Aldh2	3.84663e-44	-0.648016	0.824	0.923	6.9147e-40
Oat	3.23383e-49	-0.651631	0.805	0.938	5.81312e-45
Ywhaq	6.5076e-46	-0.652603	0.859	0.929	1.16981e-41
Bnip2	2.95815e-33	-0.658485	0.656	0.781	5.31758e-29
Coro1c	6.61642e-37	-0.659211	0.283	0.542	1.18937e-32
Msn	9.62708e-33	-0.660172	0.769	0.856	1.73056e-28
Jph2	2.07012e-37	-0.669694	0.207	0.471	3.72124e-33
Pfkp	4.8504e-34	-0.677046	0.313	0.56	8.71908e-30
Rarres2	1.25223e-44	-0.678815	0.779	0.956	2.251e-40
Vldlr	1.73452e-35	-0.679177	0.226	0.487	3.11797e-31
Rasl11b	7.78062e-34	-0.682271	0.256	0.521	1.39864e-29
Adcy5	1.26847e-43	-0.683605	0.213	0.519	2.28021e-39
Snta1	1.69257e-38	-0.684258	0.287	0.554	3.04257e-34
Aoc3	6.21253e-44	-0.687017	0.165	0.467	1.11676e-39
Atp5b	2.32989e-55	-0.691227	0.909	0.956	4.1882e-51
Tuba1a	1.72862e-29	-0.692885	0.768	0.881	3.10736e-25
Atp2a2	1.70193e-32	-0.695587	0.539	0.725	3.05938e-28
Npy1r	2.04997e-43	-0.698275	0.077	0.333	3.68503e-39
Cd81	1.2266e-71	-0.701619	0.985	0.998	2.20493e-67
Fos	2.85343e-16	-0.704988	0.865	0.913	5.12933e-12
Btg2	4.89299e-26	-0.705413	0.735	0.871	8.79563e-22
Kif5b	1.43493e-45	-0.705874	0.674	0.844	2.57944e-41
Actb	7.1757e-38	-0.709013	0.994	0.998	1.2899e-33
Cped1	4.07946e-43	-0.717677	0.526	0.781	7.33324e-39
Ifrd1	2.67348e-21	-0.718364	0.521	0.671	4.80585e-17
Cav2	5.98682e-36	-0.718753	0.449	0.683	1.07619e-31
Wdr1	6.78563e-38	-0.718948	0.53	0.723	1.21978e-33
Errfi1	2.82149e-21	-0.724284	0.515	0.665	5.07191e-17
Nkd1	3.17635e-47	-0.728174	0.155	0.456	5.70981e-43
Postn	1.93947e-19	-0.7287	0.609	0.74	3.48639e-15
Ltbp1	1.21579e-32	-0.735521	0.512	0.719	2.1855e-28
Pdcl3	1.56946e-45	-0.744901	0.617	0.781	2.82127e-41
Rgs4	4.6431e-36	-0.746189	0.117	0.358	8.34644e-32
Dpysl3	3.06904e-43	-0.746535	0.592	0.787	5.5169e-39
Oxct1	2.25222e-45	-0.750755	0.7	0.844	4.04859e-41
Emc8	6.14499e-40	-0.755972	0.352	0.613	1.10462e-35
Myoz2	2.32071e-52	-0.758509	0.029	0.271	4.17171e-48
Rasl12	1.16738e-45	-0.763718	0.227	0.527	2.09848e-41
Sgcg	1.58946e-35	-0.76706	0.22	0.488	2.85721e-31
Kctd10	2.92664e-47	-0.768182	0.554	0.79	5.26093e-43
Sh3bgrl	2.11804e-56	-0.76849	0.871	0.935	3.8074e-52
Enah	1.41531e-34	-0.769693	0.372	0.615	2.54415e-30
Cnn3	5.42316e-48	-0.770393	0.758	0.892	9.74868e-44
Lgals1	1.58096e-76	-0.773678	0.981	0.998	2.84193e-72
Lbh	9.10145e-36	-0.777841	0.367	0.617	1.63608e-31
Ndufa4	6.217e-71	-0.781086	0.871	0.95	1.11757e-66
Mustn1	2.52345e-29	-0.795243	0.772	0.881	4.53615e-25
Perp	8.4755e-49	-0.799719	0.197	0.513	1.52356e-44
Mcam	1.02083e-42	-0.802536	0.177	0.467	1.83504e-38
Fgl2	1.52097e-47	-0.802907	0.524	0.89	2.73409e-43
Gpc3	1.12083e-49	-0.807387	0.036	0.279	2.0148e-45
Wfdc1	2.60742e-47	-0.807681	0.485	0.74	4.6871e-43
Id2	2.42703e-24	-0.809089	0.554	0.7	4.36283e-20
Ptrf	8.59332e-60	-0.810603	0.765	0.937	1.54473e-55
Gucy1a3	5.90394e-49	-0.813132	0.365	0.712	1.06129e-44
Synpo2	1.40557e-48	-0.816349	0.242	0.575	2.52666e-44
Spint2	1.91419e-46	-0.818791	0.382	0.717	3.44095e-42
Map1lc3a	6.64636e-67	-0.819848	0.855	0.948	1.19475e-62
Pcp4l1	1.00039e-61	-0.827646	0.094	0.427	1.79831e-57
Ehd4	1.94702e-44	-0.828322	0.221	0.504	3.49997e-40
Dnajb4	6.7844e-44	-0.833367	0.552	0.787	1.21956e-39
Rrad	6.51336e-27	-0.849522	0.266	0.492	1.17084e-22
Rassf3	1.40092e-59	-0.851317	0.209	0.556	2.51829e-55
Ndrg2	1.22293e-56	-0.854687	0.536	0.827	2.19834e-52
Lmcd1	2.95703e-27	-0.866465	0.494	0.675	5.31555e-23
Glul	9.26406e-34	-0.867216	0.446	0.665	1.66531e-29
Mtus2	6.03477e-37	-0.868403	0.482	0.698	1.08481e-32
Smarcd3	2.68169e-55	-0.885175	0.338	0.652	4.82061e-51
Myh10	4.89898e-52	-0.891901	0.367	0.677	8.8064e-48
Meg3	5.68884e-33	-0.892324	0.5	0.777	1.02263e-28
Kcnmb1	2.67095e-59	-0.892712	0.208	0.571	4.80129e-55
Dmpk	1.33782e-54	-0.897817	0.266	0.598	2.40486e-50
Dynll1	5.63377e-85	-0.901836	0.974	0.985	1.01273e-80
Rsu1	3.73939e-67	-0.906173	0.689	0.873	6.72192e-63
Cfl2	7.99369e-57	-0.906299	0.571	0.787	1.43695e-52
Hcfc1r1	6.55009e-75	-0.912756	0.848	0.952	1.17744e-70
Anxa6	7.31739e-70	-0.914966	0.577	0.835	1.31537e-65
2210407C18Rik	2.44589e-38	-0.917143	0.141	0.421	4.39674e-34
Hspa8	1.47388e-94	-0.918111	0.991	0.996	2.64945e-90
Fermt2	6.31639e-60	-0.921208	0.588	0.833	1.13543e-55
Pfn1	5.12352e-97	-0.923001	0.968	0.992	9.21004e-93
Mfap5	5.6487e-19	-0.936579	0.345	0.525	1.01541e-14
Ogn	7.91302e-61	-0.945778	0.561	0.881	1.42244e-56
Atf3	1.36898e-14	-0.948486	0.444	0.565	2.46088e-10
Ywhah	9.89948e-72	-0.953401	0.692	0.883	1.77953e-67
Tgfb1i1	3.12701e-67	-0.95414	0.517	0.817	5.6211e-63
Rhob	9.91185e-59	-0.958518	0.715	0.908	1.78175e-54
Actg2	2.57541e-28	-0.966586	0.201	0.433	4.62956e-24
Fbln5	4.32205e-56	-0.968173	0.927	0.981	7.76931e-52
Hacd1	2.62028e-64	-0.971617	0.384	0.704	4.71021e-60
Lrrfip1	8.36176e-64	-0.972183	0.577	0.817	1.50311e-59
Actn4	1.34303e-61	-0.975597	0.707	0.879	2.41423e-57
Fhl1	6.93743e-74	-0.98086	0.832	0.971	1.24707e-69
Rock1	3.52191e-61	-0.98926	0.556	0.792	6.33098e-57
Stbd1	1.84898e-63	-0.998567	0.309	0.708	3.32373e-59
Ppp1r12a	8.81011e-69	-1.00302	0.504	0.808	1.58371e-64
Msrb1	2.65102e-56	-1.0067	0.506	0.777	4.76547e-52
Ccdc3	3.7756e-49	-1.01005	0.171	0.488	6.78701e-45
Lpp	1.28938e-64	-1.01215	0.483	0.806	2.31779e-60
Tnfrsf12a	1.26114e-47	-1.01606	0.542	0.777	2.26703e-43
Itgb1	2.20805e-99	-1.02148	0.891	0.985	3.96919e-95
Nexn	6.62916e-67	-1.023	0.39	0.754	1.19166e-62
E030013I19Rik	7.66529e-65	-1.02411	0.146	0.519	1.37791e-60
Filip1l	3.365e-59	-1.025	0.479	0.8	6.04892e-55
Ilk	8.65348e-81	-1.03324	0.669	0.881	1.55555e-76
Ubc	3.81938e-76	-1.03938	0.953	0.987	6.86572e-72
Pbxip1	1.55604e-71	-1.04639	0.65	0.879	2.79713e-67
Smtn	7.40058e-72	-1.04928	0.599	0.858	1.33033e-67
Ppp1cb	2.48789e-87	-1.05346	0.703	0.925	4.47223e-83
Prss23	1.27906e-46	-1.06029	0.384	0.683	2.29924e-42
Hsp90aa1	1.41656e-79	-1.06629	0.828	0.954	2.5464e-75
Col18a1	8.28608e-52	-1.07369	0.637	0.825	1.48951e-47
Ltbp4	5.3342e-75	-1.07895	0.629	0.896	9.58877e-71
Tns1	4.63331e-85	-1.08011	0.638	0.919	8.32884e-81
Optc	3.12857e-78	-1.09642	0.111	0.51	5.62392e-74
Sparcl1	1.16014e-28	-1.1022	0.198	0.425	2.08547e-24
Pkig	6.54094e-70	-1.12466	0.622	0.85	1.1758e-65
Pls3	1.4411e-98	-1.12852	0.859	0.965	2.59053e-94
Bcam	5.1207e-67	-1.14017	0.369	0.721	9.20498e-63
Npnt	2.08768e-65	-1.15098	0.371	0.717	3.75282e-61
Mylk	9.43736e-75	-1.15187	0.539	0.86	1.69646e-70
Rbp4	3.05487e-28	-1.15595	0.3	0.546	5.49143e-24
Pdlim7	3.06261e-88	-1.16103	0.429	0.804	5.50535e-84
Gucy1b3	1.08185e-92	-1.16646	0.219	0.688	1.94473e-88
Rcan2	7.43836e-90	-1.17086	0.585	0.865	1.33712e-85
Gstm1	8.34366e-89	-1.17825	0.732	0.954	1.49986e-84
Lims2	1.60868e-90	-1.18351	0.304	0.742	2.89177e-86
Cav1	1.66126e-74	-1.20117	0.489	0.81	2.98628e-70
Cald1	1.96098e-98	-1.21221	0.816	0.973	3.52506e-94
Cpe	1.45125e-120	-1.24675	0.973	0.992	2.60878e-116
Gadd45g	4.35532e-40	-1.26605	0.485	0.708	7.82912e-36
Tinagl1	5.31643e-67	-1.27032	0.282	0.656	9.55682e-63
Map1b	2.64133e-98	-1.27074	0.576	0.925	4.74806e-94
Itga8	1.61651e-103	-1.27974	0.429	0.892	2.90585e-99
Hspb1	2.77802e-68	-1.28586	0.882	0.96	4.99377e-64
Mfap4	2.15006e-76	-1.2974	0.498	0.89	3.86495e-72
Rbpms	2.22535e-105	-1.30168	0.486	0.89	4.00028e-101
Eln	8.37693e-85	-1.30967	0.57	0.933	1.50584e-80
Ramp1	5.12486e-98	-1.37437	0.408	0.835	9.21245e-94
Lmod1	3.46213e-109	-1.41871	0.541	0.937	6.22352e-105
Fblim1	6.09049e-104	-1.42132	0.497	0.91	1.09483e-99
St5	3.24574e-111	-1.42212	0.196	0.723	5.83454e-107
Slmap	1.39342e-103	-1.42438	0.459	0.838	2.50482e-99
Hspa1a	3.79598e-35	-1.42944	0.504	0.702	6.82365e-31
Nov	1.62052e-82	-1.45978	0.307	0.744	2.91305e-78
Sh3bgr	5.35652e-108	-1.46558	0.253	0.756	9.62888e-104
Hspb7	1.00183e-102	-1.47136	0.539	0.89	1.8009e-98
Flna	2.8645e-125	-1.49531	0.732	0.946	5.14923e-121
Tcap	4.04863e-44	-1.52332	0.288	0.596	7.27782e-40
Fbxl22	1.12642e-88	-1.53082	0.217	0.675	2.02486e-84
Hspb6	6.71931e-99	-1.54361	0.397	0.812	1.20786e-94
Csrp1	1.55786e-109	-1.55385	0.808	0.954	2.80041e-105
Zyx	1.21831e-123	-1.56977	0.518	0.9	2.19003e-119
Tmsb4x	4.22946e-137	-1.57888	0.983	1	7.60288e-133
Des	2.32231e-47	-1.58791	0.099	0.381	4.17458e-43
Ppp1r14a	6.00297e-105	-1.62702	0.454	0.856	1.07909e-100
Actn1	6.93769e-140	-1.63893	0.739	0.954	1.24712e-135
Dstn	8.17974e-152	-1.66435	0.973	1	1.47039e-147
Myl6	3.23834e-169	-1.74915	0.987	0.998	5.82124e-165
Tpm1	1.43298e-138	-1.81023	0.792	0.975	2.57592e-134
Csrp2	1.69886e-139	-1.83434	0.819	0.988	3.05388e-135
Myh11	1.05068e-136	-1.93859	0.442	0.919	1.88871e-132
Tpm2	3.02839e-144	-1.97831	0.853	0.983	5.44383e-140
Pdlim3	1.64755e-140	-1.98869	0.308	0.846	2.96163e-136
Tagln	4.88313e-151	-2.12096	0.762	0.985	8.77791e-147
Cnn1	5.09953e-143	-2.23309	0.464	0.921	9.16692e-139
Myl9	6.71608e-155	-2.25637	0.814	0.988	1.20728e-150
Acta2	1.05731e-162	-2.27806	0.975	0.998	1.90062e-158
Tnnt2	7.49981e-96	-2.73313	0.173	0.644	1.34817e-91
Sost	1.48586e-166	-2.80539	0.153	0.787	2.67098e-162

### Sheet: ModSMC_16week_vs_8week
	p_val	avg_log2FC	pct.1	pct.2	p_val_adj
Ibsp	1.59841e-38	3.50858	0.245	0.013	2.8733e-34
Col2a1	1.23908e-37	2.56695	0.258	0.022	2.22738e-33
Cytl1	1.28227e-54	2.44895	0.507	0.134	2.30501e-50
Ecrg4	6.31487e-96	2.13492	0.792	0.31	1.13516e-91
Spp1	8.83145e-98	2.02231	0.787	0.265	1.58754e-93
Fn1	3.72291e-95	1.9158	0.897	0.562	6.69231e-91
Fmod	2.7306e-42	1.75214	0.471	0.168	4.90853e-38
Chad	9.30843e-23	1.70295	0.195	0.031	1.67328e-18
Prg4	5.68561e-46	1.69598	0.548	0.201	1.02205e-41
Col1a1	1.99964e-35	1.69554	0.96	0.94	3.59456e-31
Tnfrsf11b	5.49613e-42	1.653	0.644	0.351	9.87985e-38
Cst3	4.96665e-53	1.48567	1	0.999	8.92805e-49
Rarres1	3.89494e-65	1.38652	0.594	0.207	7.00154e-61
Lgals3	5.99159e-68	1.36035	0.702	0.29	1.07705e-63
Sparc	4.41933e-24	1.32182	1	0.999	7.94419e-20
Col1a2	5.34216e-47	1.3167	0.986	0.966	9.60307e-43
Chil1	1.50211e-06	1.27899	0.115	0.048	0.0270019
Fxyd5	2.09345e-60	1.19941	0.766	0.427	3.76319e-56
Serpine2	3.88335e-57	1.17113	0.959	0.82	6.9807e-53
Gdf10	5.63432e-38	1.16724	0.405	0.119	1.01283e-33
Crispld1	1.7285e-45	1.13787	0.495	0.173	3.10716e-41
Acan	6.02701e-42	1.0955	0.39	0.103	1.08342e-37
C3	7.47493e-49	1.0872	0.706	0.321	1.34369e-44
Ltbp2	3.19502e-40	1.06533	0.629	0.318	5.74336e-36
Col5a2	1.34775e-45	1.0257	0.809	0.585	2.42271e-41
Fzd9	4.15156e-40	0.982411	0.306	0.043	7.46284e-36
Lum	1.19694e-63	0.981937	0.982	0.804	2.15162e-59
Col6a3	5.72918e-39	0.97474	0.695	0.421	1.02988e-34
Dcn	6.12874e-48	0.940188	0.981	0.82	1.1017e-43
Col6a2	5.05007e-33	0.929976	0.765	0.562	9.078e-29
Gm10073	1.79834e-81	0.911582	0.781	0.347	3.2327e-77
Serpina3n	6.83182e-40	0.909953	0.691	0.366	1.22809e-35
Col6a1	1.26604e-28	0.903924	0.822	0.695	2.27583e-24
Tnc	2.73143e-36	0.891671	0.437	0.155	4.91002e-32
Rpl35	2.9455e-75	0.888763	0.967	0.774	5.29483e-71
Penk	2.42734e-06	0.888569	0.242	0.15	0.0436338
Rpl10-ps3	7.26864e-83	0.888502	0.726	0.251	1.30661e-78
Clu	4.93384e-28	0.874186	0.977	0.911	8.86907e-24
Cox4i2	1.48935e-32	0.873703	0.541	0.271	2.67725e-28
Col3a1	1.25908e-30	0.868301	0.981	0.963	2.26332e-26
Gm8730	4.67168e-65	0.866724	0.762	0.351	8.39781e-61
Frzb	1.37209e-43	0.864469	0.882	0.635	2.46646e-39
Ftl1	2.49935e-88	0.864051	0.999	0.985	4.49284e-84
Ank	2.53989e-42	0.859792	0.632	0.317	4.5657e-38
Ly6a	9.14781e-26	0.83885	0.407	0.156	1.64441e-21
Thbs1	7.06688e-12	0.822121	0.332	0.18	1.27034e-07
Npc2	5.25995e-47	0.80424	0.932	0.796	9.45528e-43
Fibin	3.6499e-09	0.800817	0.416	0.296	6.56106e-05
Sfrp4	1.99399e-22	0.790793	0.28	0.088	3.58439e-18
Rps24	7.91982e-87	0.78534	0.99	0.952	1.42367e-82
Ptn	9.7658e-13	0.784764	0.247	0.11	1.7555e-08
Ppic	1.39705e-34	0.781799	0.816	0.606	2.51133e-30
Ndufa4l2	2.77267e-12	0.778072	0.208	0.085	4.98415e-08
S100b	2.32036e-33	0.777768	0.348	0.095	4.17108e-29
Tsc22d3	2.89234e-33	0.772376	0.596	0.318	5.19926e-29
Anxa8	1.59782e-37	0.771863	0.432	0.135	2.87223e-33
Eno1	3.82527e-49	0.759032	0.668	0.311	6.87631e-45
Scara3	2.38937e-38	0.75029	0.802	0.533	4.29512e-34
Mgp	6.06491e-35	0.746983	1	0.999	1.09023e-30
Ly6c1	4.32182e-23	0.735122	0.291	0.092	7.76889e-19
Pth1r	4.44594e-17	0.733266	0.378	0.195	7.99202e-13
Timp1	1.00817e-37	0.722688	0.846	0.591	1.81229e-33
Tgfbi	3.09494e-28	0.721933	0.379	0.132	5.56346e-24
Tgfb1	1.736e-35	0.719267	0.739	0.493	3.12064e-31
Sfrp2	0.293249	0.710634	0.41	0.408	1
Rpl10	8.55548e-84	0.700241	0.993	0.99	1.53793e-79
Lcn2	1.69697e-24	0.696756	0.565	0.289	3.05048e-20
mt-Co1	2.17401e-71	0.672432	0.997	0.988	3.90799e-67
Mmp2	1.80376e-32	0.671854	0.755	0.463	3.24244e-28
Pcolce2	3.01633e-06	0.646168	0.477	0.387	0.0542215
Gm2000	1.24006e-52	0.644118	0.586	0.192	2.22914e-48
Slurp1	5.89623e-16	0.636137	0.139	0.022	1.05991e-11
Metrnl	2.02321e-30	0.62529	0.472	0.201	3.63693e-26
Ctsk	5.11152e-21	0.619829	0.503	0.289	9.18846e-17
Ly6e	1.5976e-24	0.619474	0.541	0.263	2.87184e-20
Prelp	7.49846e-29	0.615414	0.926	0.85	1.34792e-24
Crlf1	3.4226e-23	0.613893	0.467	0.232	6.15246e-19
Bpifb1	3.38937e-12	0.612049	0.1	0.015	6.09272e-08
Mfge8	0.00870603	0.606969	0.947	0.911	1
Cst6	1.22736e-19	0.606629	0.215	0.057	2.20631e-15
Phlda1	4.88005e-09	0.602463	0.529	0.411	8.77238e-05
Wif1	0.000118889	0.600687	0.35	0.269	1
Pdgfc	3.85442e-35	0.599807	0.478	0.189	6.9287e-31
Dap	4.81459e-40	0.59307	0.883	0.699	8.65472e-36
Sdc1	3.5225e-31	0.589786	0.577	0.293	6.33204e-27
Tns1	1.68464e-26	-0.589844	0.638	0.783	3.0283e-22
Aldh2	4.55909e-41	-0.591074	0.824	0.911	8.19541e-37
Pls3	2.13894e-26	-0.594585	0.859	0.879	3.84497e-22
Ndrg2	1.36849e-32	-0.596309	0.536	0.731	2.46e-28
Ppp1cb	5.05221e-28	-0.598485	0.703	0.807	9.08186e-24
Tcap	1.03574e-10	-0.603021	0.288	0.409	1.86185e-06
Npnt	2.24828e-22	-0.610228	0.371	0.545	4.04151e-18
Cpe	8.31463e-32	-0.611169	0.973	0.976	1.49464e-27
Actn4	7.25368e-24	-0.614534	0.707	0.787	1.30392e-19
Myh10	1.13307e-28	-0.615058	0.367	0.585	2.03681e-24
Ubc	4.16142e-30	-0.618922	0.953	0.972	7.48057e-26
Hspb7	1.71228e-17	-0.619677	0.539	0.653	3.07799e-13
Sh3bgrl	2.4377e-36	-0.619811	0.871	0.911	4.38201e-32
Kif5b	4.85592e-39	-0.622262	0.674	0.83	8.729e-35
Fhl1	5.23913e-38	-0.62459	0.832	0.943	9.41786e-34
Rpl27	2.00311e-75	-0.624999	0.968	0.972	3.60079e-71
Lmcd1	2.64214e-17	-0.626033	0.494	0.629	4.74951e-13
Id2	2.075e-12	-0.626665	0.554	0.631	3.73002e-08
Tgfb1i1	3.90804e-32	-0.630174	0.517	0.701	7.02509e-28
Arid5b	2.30031e-18	-0.632492	0.575	0.688	4.13504e-14
Gpc3	1.34613e-41	-0.633111	0.036	0.24	2.4198e-37
Meg3	8.09633e-17	-0.634283	0.5	0.68	1.4554e-12
Pkig	2.89131e-23	-0.63689	0.622	0.722	5.19743e-19
Smtn	3.01079e-28	-0.640767	0.599	0.737	5.4122e-24
Msrb1	7.95613e-24	-0.645357	0.506	0.661	1.43019e-19
Serping1	8.54524e-26	-0.646273	0.629	0.83	1.53609e-21
Cfl2	1.82136e-29	-0.649658	0.571	0.714	3.27407e-25
Serpinf1	4.01082e-10	-0.660064	0.274	0.4	7.20986e-06
E030013I19Rik	3.38651e-27	-0.660889	0.146	0.35	6.08759e-23
Ilk	1.0409e-34	-0.666224	0.669	0.783	1.87112e-30
Gadd45g	8.58281e-11	-0.671981	0.485	0.585	1.54285e-06
Fos	4.89137e-19	-0.678053	0.865	0.915	8.79272e-15
Tnfrsf12a	8.01374e-26	-0.681086	0.542	0.708	1.44055e-21
Fmo2	2.813e-28	-0.68157	0.463	0.705	5.05666e-24
Lrrfip1	3.06252e-34	-0.686502	0.577	0.732	5.50519e-30
Camk2n1	2.06578e-33	-0.686997	0.447	0.67	3.71344e-29
Bloc1s1	4.88563e-45	-0.689461	0.318	0.576	8.78241e-41
Rock1	1.48754e-33	-0.695378	0.556	0.716	2.674e-29
Actb	1.37774e-40	-0.697218	0.994	0.999	2.47662e-36
Dnajb4	1.06661e-25	-0.699748	0.552	0.702	1.91734e-21
Gucy1b3	1.85316e-37	-0.707051	0.219	0.479	3.33124e-33
Ifrd1	7.1744e-22	-0.7077	0.521	0.65	1.28967e-17
Eln	2.48913e-46	-0.711505	0.57	0.83	4.47447e-42
Lpp	4.66504e-32	-0.713058	0.483	0.686	8.38588e-28
Sh3bgr	4.17072e-29	-0.713136	0.253	0.485	7.49729e-25
Ogn	4.5023e-33	-0.715874	0.561	0.786	8.09334e-29
Tinagl1	1.09715e-21	-0.716053	0.282	0.461	1.97224e-17
Ptrf	3.86151e-41	-0.722198	0.765	0.894	6.94145e-37
Cped1	1.72601e-34	-0.722567	0.526	0.729	3.10267e-30
Gm12840	5.91104e-27	-0.723777	0.448	0.686	1.06257e-22
Hspb1	1.05719e-23	-0.725963	0.882	0.906	1.9004e-19
Stbd1	1.80236e-34	-0.734305	0.309	0.571	3.23993e-30
St5	5.69083e-39	-0.742761	0.196	0.475	1.02298e-34
Itgb1	3.3925e-52	-0.746988	0.891	0.924	6.09836e-48
Lims2	5.38321e-37	-0.753524	0.304	0.551	9.67686e-33
Rrad	2.7735e-17	-0.775481	0.266	0.427	4.98565e-13
Wdr89	2.48219e-54	-0.783888	0.87	0.912	4.46199e-50
Fermt2	1.28329e-52	-0.786549	0.588	0.793	2.30684e-48
Pdlim7	1.17193e-41	-0.792223	0.429	0.655	2.10667e-37
Rps27rt	2.22512e-66	-0.79331	0.895	0.949	3.99987e-62
Itga8	1.83966e-46	-0.796968	0.429	0.735	3.30698e-42
Gucy1a3	2.94365e-42	-0.797226	0.365	0.659	5.2915e-38
Bcam	3.32594e-33	-0.800342	0.369	0.591	5.97871e-29
Gstm1	1.19037e-37	-0.802479	0.732	0.874	2.1398e-33
Rbp4	3.02018e-21	-0.8128	0.3	0.494	5.42908e-17
Fgl2	4.05199e-37	-0.816176	0.524	0.79	7.28385e-33
Slmap	5.03684e-37	-0.817777	0.459	0.676	9.05422e-33
Ppp1r12a	1.45645e-44	-0.822622	0.504	0.723	2.61812e-40
2210407C18Rik	3.4779e-24	-0.824163	0.141	0.336	6.25187e-20
Rpl15	3.85422e-93	-0.840936	0.926	0.976	6.92834e-89
Nexn	3.59748e-47	-0.841041	0.39	0.676	6.46683e-43
Pbxip1	4.33851e-45	-0.848986	0.65	0.811	7.7989e-41
Atf3	4.58595e-14	-0.867401	0.444	0.56	8.2437e-10
Mylk	7.72602e-41	-0.87162	0.539	0.753	1.38883e-36
Flna	7.8838e-46	-0.874815	0.732	0.862	1.41719e-41
Hsp90aa1	1.06946e-69	-0.919215	0.828	0.935	1.92245e-65
Nov	3.31523e-36	-0.941789	0.307	0.565	5.95946e-32
Des	2.95419e-17	-0.945708	0.099	0.238	5.31045e-13
Zyx	1.55682e-60	-0.952229	0.518	0.801	2.79853e-56
Uba52	3.95081e-64	-0.953543	0.44	0.72	7.10197e-60
Itih4	2.03649e-26	-0.964228	0.425	0.644	3.6608e-22
Hspb6	2.99743e-43	-0.966548	0.397	0.662	5.38819e-39
Lmod1	2.51954e-56	-0.966637	0.541	0.817	4.52912e-52
Actg2	3.38671e-20	-0.990569	0.201	0.375	6.08794e-16
Pdlim3	4.11373e-48	-1.00377	0.308	0.591	7.39483e-44
Tmsb4x	8.38758e-69	-1.00769	0.983	0.996	1.50775e-64
Fbxl22	6.96864e-44	-1.02863	0.217	0.504	1.25268e-39
Dstn	1.0235e-57	-1.0418	0.973	0.982	1.83985e-53
Mfap4	2.89303e-56	-1.04769	0.498	0.811	5.20052e-52
Hspa1a	8.61533e-18	-1.04782	0.504	0.624	1.54869e-13
Fblim1	1.33249e-65	-1.0492	0.497	0.821	2.39528e-61
Map1b	3.71944e-65	-1.051	0.576	0.841	6.68606e-61
Rbpms	1.20938e-67	-1.05539	0.486	0.79	2.17398e-63
Csrp1	8.13428e-54	-1.08727	0.808	0.902	1.46222e-49
Ppp1r14a	1.48612e-54	-1.10481	0.454	0.734	2.67145e-50
Filip1l	5.59413e-60	-1.14176	0.479	0.765	1.0056e-55
Myl6	1.15265e-92	-1.14654	0.987	1	2.072e-88
Cald1	1.17057e-86	-1.15618	0.816	0.952	2.10421e-82
Actn1	4.49601e-76	-1.16889	0.739	0.905	8.08202e-72
Myh11	3.06564e-56	-1.17915	0.442	0.732	5.5108e-52
Csrp2	1.35544e-77	-1.2339	0.819	0.961	2.43654e-73
Tpm1	4.11413e-74	-1.30717	0.792	0.911	7.39556e-70
Myl9	3.40674e-74	-1.39598	0.814	0.945	6.12395e-70
Tpm2	4.75392e-74	-1.40042	0.853	0.952	8.54565e-70
Cnn1	2.45799e-58	-1.40566	0.464	0.741	4.41849e-54
Sost	1.46889e-64	-1.45742	0.153	0.497	2.64048e-60
Acta2	7.93957e-87	-1.53596	0.975	0.994	1.42722e-82
Tagln	1.90529e-86	-1.63016	0.762	0.943	3.42494e-82
Tnnt2	9.7441e-48	-1.8719	0.173	0.466	1.7516e-43
